# Outer membrane lipoprotein DolP interacts with the BAM complex and promotes fitness during envelope stress response

**DOI:** 10.1101/2020.09.23.308296

**Authors:** David Ranava, Yiying Yang, Luis Orenday-Tapia, François Rousset, Catherine Turlan, Lun Cui, Violette Morales, Cyril Moulin, Gladys Munoz, Jérôme Rech, Anne Caumont-Sarcos, Cécile Albenne, David Bikard, Raffaele Ieva

## Abstract

In Gram-negative bacteria, coordinated remodelling of the outer membrane (OM) and the peptidoglycan is crucial for envelope integrity. Envelope stress caused by unfolded OM proteins (OMPs) activates sigmaE (σ^E^) in Enterobacteria. σ^E^ upregulates OMP biogenesis factors, including the β-barrel assembly machinery (BAM) that catalyzes OMP-folding. Elevated σ^E^ activity, however, can be detrimental for OM integrity. Here we report that DolP (YraP), a σ^E^-upregulated OM lipoprotein important for envelope integrity, is a novel interactor of BAM and we demonstrate that OM-assembled BamA is a critical determinant of the BAM-DolP complex. Mid-cell recruitment of DolP had been previously associated to activation of septal peptidoglycan remodelling during cell division, but its role during envelope stress was unknown. We now show that DolP promotes cell fitness upon stress-induced activation of σ^E^ and opposes a detrimental effect caused by the overaccumulation of BAM in the OM. During envelope stress, DolP loses its association with the mid-cell, thus suggesting a possible link between envelope stress caused by impaired OMP biogenesis and the regulation of a late step of cell division.
