## Supplementary Table 2 for "Outer membrane lipoprotein DolP interacts with the BAM complex and promotes fitness during envelope stress response"

### Sheet: Table S2
Table S2| Genetic interaction scores
gene	median_difference	pval	minFDR
envC	-2.66603521307704	2.82290302244803E-10	7.61242848386819E-08
ftsE	-2.23313142119326	1.70414904410165E-10	7.61242848386819E-08
ftsX	-2.42294823898483	2.46945242032837E-10	7.61242848386819E-08
bamD	-1.55365572280814	2.53850277798229E-07	0.0000513412186846918
yajC	-1.37361337835611	0.0000012053554924174	0.000195026518673135
rho	-1.04717017015322	5.33803349300754E-06	0.000719744849307183
rodZ	-1.31081252865428	0.0000105931232190493	0.00107651124849687
surA	-1.33507894751603	0.0000106453522719097	0.00107651124849687
rseA	-1.7149973953767	0.0000126017319277416	0.00113275568106033
amiA	-1.70642682384648	0.0000165460065835177	0.00133857193260658
degP	-0.771068188631967	0.0000227626511227763	0.00166100541100829
suhB	-0.783793322802665	0.000024637904736835	0.00166100541100829
yhdP	-0.907943702707134	0.0000322493569906435	0.00200690229272543
secF	-1.02697500133291	0.0000405441992573641	0.00234287551422911
ruvB	-0.645223220047627	0.0000885283983269591	0.00477463161643399
ftsK	-0.922595800564102	0.000094762791765346	0.00479144365863531
hda	-0.54957476952909	0.000172721609530191	0.00821951659470144
bamA	-1.15991383315104	0.000234949531987771	0.0105596761876726
ompR	-0.730487109851053	0.00028969273056767	0.012334811527855
qseC	-0.890781006140336	0.000355370567406754	0.0143747394516032
secD	-1.0016264052253	0.000502088662393874	0.0193423679941259
seqA	-0.917074157733019	0.000669693208832478	0.0246264457247943
nuoK	-0.457524059282687	0.00080966506523672	0.0284790885989785
degS	-0.890189064576884	0.00109084545271509	0.0356776741878653
tatB	-0.595746778119852	0.00110252392422328	0.0356776741878653
nlpI	-0.862623923209869	0.0011808716919175	0.036743276875433
mlaF	-0.376654586710898	0.00176130460417245	0.0527739046213153
C0465	1.27364941286187	0.985501958231321	0.0654929982814357
coaA	0.878472975769731	0.982321667292716	0.0654929982814357
micA	2.21145103062133	0.999904758237067	0.0654929982814357
pcnB	1.28273526517787	0.996286103689679	0.0654929982814357
bamB	-0.640995190045316	0.00260205750626996	0.070710405123016
mrdB	-0.592315988199535	0.00248587672179401	0.070710405123016
recC	-0.549673613339597	0.00262214110468539	0.070710405123016
yjaH	-0.472416915249132	0.00319889505005477	0.083480841790139
sraA	3.00103112737223	0.999737325978461	0.0850013133789877
yqeJ	1.19818787428981	0.997278230832683	0.0870284446764854
yqiH	0.421134716323871	0.989270988604451	0.108711876217335
rrlB	-0.302821008813498	0.00450532445528951	0.113900233885288
spoT	0.754933486285823	0.985844657542404	0.11758589461227
yibG	1.61884899109963	0.996960959573184	0.11758589461227
purA	0.642896240244995	0.97308121069987	0.144183744035411
ythA	0.774532484978041	0.999534922926348	0.144183744035411
dapA	-0.526371543136589	0.00743306485116013	0.182222711048138
prfC	-0.490699806444998	0.00800233355027458	0.185596271351197
smpB	-0.450743641705454	0.00802950494102828	0.185596271351197
garD	-0.450780614443253	0.00926385382803618	0.202552912077872
ruvA	-0.680045431864282	0.0092543907988768	0.202552912077872
pstB	-0.489298074197861	0.00990139437619275	0.210795475008946
hupA	-0.562582604726051	0.0113637110427748	0.234645648095446
ruvC	-0.469242041184851	0.0116017625757946	0.234645648095446
tatC	-0.356317224901304	0.0122497354844969	0.241708195291658
glyT	-0.813738192016999	0.0130716389403188	0.251784664350426
yfgM	-0.633292875027033	0.014255280980165	0.2681981933245
ychF	-0.626486817855318	0.014677849428906	0.269872276999658
sucB	0.58058922508637	0.93163014623235	0.281217149282368
gadE	1.15851126137977	0.997798541662206	0.282384674535602
icd	0.659648847093691	0.90796301025131	0.282384674535602
waaG	0.185912529433689	0.797857711409505	0.282384674535602
yaiS	1.16111003416621	0.909052916233157	0.282384674535602
ybfB	1.30378822286449	0.998240426631469	0.282384674535602
ydjO	1.11732003913024	0.997630032513062	0.282384674535602
yqcG	2.09574932907215	0.994483845547675	0.282384674535602
ygdH	-0.478341320049984	0.0160384780171653	0.288336193686372
tsx	-0.292120337277892	0.0170273301712597	0.299458915403241
IS128	1.11131553196475	0.999928147528457	0.318191797492761
lexA	0.724577377500915	0.962754356533423	0.318191797492761
yedM	1.35613592983953	0.998496458669599	0.318191797492761
yqeL	1.90337162501969	0.991594431310743	0.318191797492761
poxB	0.0637982270067936	0.491116526774503	0.335987428568519
coaE	0.511956732793282	0.983229881286386	0.336004073532241
hfq	0.979135050306432	0.993114503274308	0.336004073532241
nadE	0.582506191107276	0.99836634812629	0.336004073532241
purL	0.70320897896029	0.954951116260593	0.336004073532241
wbbK	0.858116480314304	0.911228053173473	0.336004073532241
yabQ	1.1687336479512	0.99852753266092	0.336004073532241
yccE	0.533223259394904	0.924757067075983	0.336004073532241
yfdK	1.07828609363915	0.972524905355151	0.336004073532241
ygeG	0.754502060420644	0.984135220847266	0.336004073532241
yncM	1.258456022615	0.991106627846676	0.336004073532241
yciV	-0.366761248329727	0.0203224885058322	0.349806238323793
rlmI	0.525210044775869	0.948862212478529	0.362222573366904
waaL	0.761538408436154	0.867417031090539	0.362222573366904
ybdO	0.734441300844602	0.999797102090411	0.362222573366904
ypjB	1.02500599323752	0.999879523934464	0.362222573366904
argW	-0.547393557964603	0.0224846663268433	0.378960313717005
waaO	0.185829086011884	0.498931687827883	0.38354669021225
ygeP	0.851266224277531	0.971419440468818	0.38354669021225
citE	-0.498518831146725	0.0234555362470011	0.38725569028212
cyaA	0.908431331247103	0.987856688004017	0.391351721412079
eptA	0.414500510799285	0.945453227008515	0.391351721412079
hsdS	0.974477335761316	0.99537743106207	0.391351721412079
nsrR	0.97191137835638	0.3729014825753	0.391351721412079
rrsH	-0.139839392987999	0.302224680433191	0.391351721412079
rseX	1.47454365862144	0.976096664039926	0.391351721412079
yagU	0.355676506818588	0.893376080755824	0.391351721412079
ychS	0.510842660733872	0.885253370071802	0.391351721412079
yjbL	1.08549639409606	0.979050124911643	0.391351721412079
yliF	0.893191822020017	0.994236340658342	0.391351721412079
C0067	1.47015540489361	0.975571315996848	0.391672718470922
yibH	-0.414302288158502	0.024228233877935	0.392012824144988
priA	0.953837554699901	0.998942975281828	0.395315225632486
rnt	-0.146780705925821	0.0253534132025754	0.402174730997716
rpoH	-0.38417070624597	0.0267941619383648	0.41685532707956
yibA	0.950919753394091	0.991081607514858	0.416898714892162
lipB	0.918486013470138	0.991088032486673	0.423799279420753
ycgJ	0.92675325791868	0.94699749424493	0.423799279420753
tfaQ	1.39439077164539	0.970317835566062	0.425006566851259
ydcD	0.676991814955943	0.952757038699818	0.425006566851259
hycG	-0.563194292801096	0.0280023666856599	0.427432351862243
atpI	0.559996596835437	0.937007541941948	0.429524567636223
mcrC	0.720143444803318	0.986536279418921	0.429524567636223
rhsB	0.884956178842536	0.941850530322254	0.429524567636223
yceO	1.35405201698363	0.966377725242973	0.429524567636223
ydiS	0.0176784335227743	0.738309251440148	0.429524567636223
yecJ	0.901362656653896	0.812355713755248	0.429524567636223
ygeK	1.11659275646102	0.98871592156551	0.429524567636223
yhiD	0.747325300866774	0.991524207817821	0.429524567636223
yncH	1.18476125999115	0.983346356609178	0.429524567636223
yqiG	0.438090368226119	0.991273758723775	0.429524567636223
ulaC	-0.135196736032556	0.465111421930659	0.43203646315116
betA	-0.298613354516359	0.0299185866153796	0.441354063435578
pth	-0.557280306102828	0.0300055296526042	0.441354063435578
cca	-0.31902079631676	0.0331821303636743	0.444556317837938
dnaJ	-0.149138995113871	0.034446856291738	0.444556317837938
leuZ	-0.815642345787428	0.0342394137745298	0.444556317837938
mrcB	-0.35198771637514	0.0345689340476711	0.444556317837938
nikA	-0.463386863992182	0.0349424215347159	0.444556317837938
nusB	-0.434841285000561	0.03496825868892	0.444556317837938
pepB	-0.365882634191797	0.035168855799293	0.444556317837938
recB	-0.198809486694721	0.0318786373179086	0.444556317837938
ribB	-0.308183991262139	0.0341714342611651	0.444556317837938
yobD	-0.438260980707043	0.0367886528033866	0.457877232583689
yebC	-0.534742680214903	0.0373762543158711	0.458142268811208
tusD	-0.536389728186735	0.0382516582785073	0.461874500706155
yihW	-0.535095045741347	0.0389386851656242	0.463255827926323
mqsA	-0.354787910021401	0.0411737610046504	0.482747429750176
gspC	0.869971058710466	0.977738529514781	0.484865271508787
ycbK	0.575332345973071	0.910291849656062	0.484865271508787
bfd	0.857159680207903	0.810356200946509	0.490980870479978
waaU	0.713766567638822	0.9856352686562	0.490980870479978
ybfD	0.44232255371957	0.912480861091123	0.490980870479978
yeeN	0.888563104193947	0.917022213168159	0.490980870479978
rluD	-0.523399618717482	0.0426437147798513	0.492839503669996
folM	0.337266989320036	0.945876699657354	0.492881262170926
metJ	-0.207569135284287	0.0444254914593161	0.506200318177278
puuE	-0.302647428144931	0.0459176386242117	0.510588450749466
tktA	-0.347494351800184	0.046704011564228	0.510588450749466
znuC	-0.300608156600216	0.0462364728375351	0.510588450749466
ynjI	0.279602967167288	0.54265528479128	0.513714448882019
rssB	0.640114753973956	0.816043644655874	0.535710181222711
xthA	-0.445921314147521	0.0521206279822057	0.562207840501392
mepH	0.125583742136829	0.883446548725251	0.565140445932965
nrdR	0.580803895876272	0.962570857116425	0.565140445932965
ycgL	0.719480154017056	0.979552802124574	0.565140445932965
yzfA	0.427456543687593	0.756292524546511	0.576083659247767
fimD	-0.468958519069251	0.0567687046488907	0.585744487702793
gor	-0.345166451364083	0.0579228170781501	0.585744487702793
guaD	-0.397353225391996	0.0557590423338441	0.585744487702793
rapZ	-0.232506220202008	0.056934377718611	0.585744487702793
ytfB	-0.0883120132355456	0.0578850883640487	0.585744487702793
higB	0.43836132231479	0.059407769344868	0.593344264197509
acnB	0.564267218138649	0.90222843954415	0.603732878412867
btuB	0.349381889471364	0.583885306564723	0.603732878412867
gltF	0.784523174813824	0.916964242630472	0.603732878412867
iscR	0.70213432269738	0.995268177067364	0.603732878412867
ppk	0.340005952429327	0.912121587689712	0.603732878412867
waaY	0.859076885281364	0.966837621431514	0.603732878412867
ybcK	0.781792420904584	0.846237407794076	0.603732878412867
ybdN	0.780540861928631	0.946064954587687	0.603732878412867
ygeI	0.418640877821136	0.944085353637109	0.603732878412867
ygeM	0.445535376509648	0.991416966427338	0.603732878412867
ygjV	0.684776702710916	0.686962368084934	0.603732878412867
yiaA	0.79824852360939	0.836905981936374	0.603732878412867
yihM	0.774945390342096	0.863743406360238	0.603732878412867
yjhR	0.796330129245711	0.915378766276092	0.603732878412867
ychA	0.341403242976453	0.83333886332312	0.611233682087548
metA	0.771482352849937	0.948467426324253	0.611611802311996
yjbM	0.434530162498608	0.905687262834759	0.611611802311996
frsA	0.600737351622018	0.895855747739747	0.615427026726983
hscB	0.247987484846176	0.78304643520463	0.615427026726983
waaJ	0.510206165096753	0.978830062734727	0.615427026726983
yagL	0.663043196219863	0.960467325884789	0.615427026726983
pfkA	0.14053976602164	0.0638742330068123	0.615941938503003
pitA	-0.127982979935182	0.063954416358779	0.615941938503003
xerD	-0.4787564779785	0.0628626220528751	0.615941938503003
ymfD	0.626461200725346	0.817890850317387	0.619494198005585
slyX	-0.279992330934393	0.0656714509376645	0.625037691865536
rnr	0.615559649386788	0.859403611581983	0.635273156800667
tolB	0.420659915226547	0.651242496795283	0.635273156800667
ybfP	0.746732258594359	0.898784008019487	0.635273156800667
dtpB	0.41326083130607	0.590327912100058	0.637082658196506
fimC	0.0602551727302396	0.820676047837933	0.637082658196506
folX	0.628320176960323	0.599730288920386	0.637082658196506
lpxL	0.483931489488972	0.762313938555475	0.637082658196506
waaP	0.739464637538148	0.972330889367928	0.637082658196506
yihG	0.427518539117942	0.743279916486116	0.639436148160409
pdxJ	0.485199625245173	0.960440063548655	0.640918724122908
yfjH	0.732692536451232	0.971672657158079	0.640918724122908
rffT	-0.212511352900975	0.0704273825178088	0.654566671532675
tsaE	-0.0590866133596697	0.0712013190295122	0.654566671532675
yidA	-0.339550992558818	0.070194928378527	0.654566671532675
psuG	0.353189444822088	0.913981373379619	0.672550172259805
lpxT	0.517962465556189	0.9737168652097	0.674313909434902
rfbX	0.713564932887607	0.965615801995214	0.684258438784681
rsmD	-0.458266992472293	0.075518480471306	0.686454502261647
yqeC	0.481461367119931	0.812023129685984	0.688278479172151
potB	-0.172835060089935	0.0770140154409867	0.692270427686203
stfE	0.64314095147294	0.619099847838952	0.69892611407957
ybhD	0.207856408657815	0.619601785596772	0.69892611407957
folD	0.557898646708887	0.870227141460727	0.698930443975723
rhaB	-0.244273899074886	0.332201106662444	0.698930443975723
yliE	0.701154538854454	0.991245478713289	0.698930443975723
dam	0.0910206636618969	0.0792125239175449	0.704208042299932
sucA	0.470543007317116	0.892893847339542	0.70761437864672
acpS	0.68932654639676	0.88066824296097	0.713213310119582
metB	-0.0956654957135833	0.0813216915422507	0.715100526713922
basS	-0.414550386481993	0.0832876210182896	0.715236645941711
glmS	-0.383858596862656	0.0839952469988419	0.715236645941711
malQ	-0.274689617272468	0.0875258689100487	0.715236645941711
mnmG	-0.445854475599535	0.085371731373908	0.715236645941711
rhoL	-0.580095465627105	0.0868298447931971	0.715236645941711
smtA	-0.448514903020081	0.0828425608161404	0.715236645941711
ybeX	-0.394150974677398	0.086599795757084	0.715236645941711
hslR	0.339535774444381	0.84237654855064	0.718370256945407
chbR	0.348334202421449	0.94495542930724	0.721754011032257
csgF	0.684449552339052	0.876283850557078	0.721754011032257
fnrS	0.626639436529089	0.790034012351891	0.721754011032257
ihfA	0.238623833199741	0.872501401336938	0.721754011032257
insI-2	0.804897370454725	0.874441817704227	0.721754011032257
mobB	0.668003588345387	0.894013388988204	0.721754011032257
murP	0.665808621413626	0.715859867107916	0.721754011032257
rbfA	0.370236909936617	0.739399697908933	0.721754011032257
torY	0.254964044295301	0.904449098048362	0.721754011032257
waaH	-0.0158698984606159	0.650955121531314	0.721754011032257
yaiV	0.437292263324865	0.702838253580637	0.721754011032257
ybcY	0.672301257127381	0.939228239527463	0.721754011032257
yhfL	0.502846314348569	0.91063477844896	0.721754011032257
yiaM	0.287217973184555	0.560165008763317	0.721754011032257
yjbD	0.668607250382281	0.894645839378713	0.721754011032257
yncL	0.813165616212408	0.876280535855002	0.721754011032257
dinB	0.661701975242502	0.837099722824226	0.7258368329767
pphB	0.503552105691583	0.747787001484913	0.7258368329767
uup	0.544798100897777	0.905036219511993	0.7258368329767
dnaQ	-0.0353134219416709	0.697015489262553	0.729901145576341
ycaN	0.524799243969023	0.829723577604653	0.729901145576341
hyfI	0.104873551793977	0.0907263258682358	0.733975976274028
flhA	0.381855096301095	0.816494336752161	0.744821202079354
micF	0.381451932552686	0.570120274683049	0.744821202079354
ydfW	0.393433759974553	0.97363009915688	0.744821202079354
abrB	0.0773513520915646	0.373917434066558	0.75360968120072
aceE	0.232239423145876	0.427974432430578	0.75360968120072
alaA	0.349272374107229	0.839903311297708	0.75360968120072
atpE	0.18481485344134	0.90651552043508	0.75360968120072
birA	0.128123055979263	0.334003704448963	0.75360968120072
cysK	0.0520802347034831	0.812289022852752	0.75360968120072
epmB	0.0354928577866482	0.790249424161981	0.75360968120072
eyeA	0.683891578569142	0.837404780667191	0.75360968120072
fhuA	0.472884714799948	0.906083122791024	0.75360968120072
fldB	0.552273177844623	0.825049574371449	0.75360968120072
gpp	0.202579710997393	0.860475038806546	0.75360968120072
kgtP	0.17140502893159	0.451543894799995	0.75360968120072
lsrF	0.491212158260222	0.939052199304977	0.75360968120072
mnmC	0.149776733159063	0.729139507074655	0.75360968120072
pmrR	0.473057583741204	0.597838619320194	0.75360968120072
prlF	0.429626884718058	0.889567707940482	0.75360968120072
rbsD	0.191561575595071	0.926581006827866	0.75360968120072
ribC	0.262844703191858	0.74040167740036	0.75360968120072
rrlH	0.592913363734358	0.789283810929366	0.75360968120072
sapB	0.469821248379033	0.803077867875202	0.75360968120072
sbcD	0.451618533179891	0.955978899896406	0.75360968120072
sibE	0.213975674858797	0.148543332448554	0.75360968120072
sixA	0.378284504289662	0.905288997839452	0.75360968120072
sokC	0.67225162625778	0.832676648279485	0.75360968120072
trxA	0.425904766187296	0.968450843931823	0.75360968120072
ydaM	0.208822152134002	0.863948829569694	0.75360968120072
ydaU	0.614287719502017	0.754466931658366	0.75360968120072
ydeR	0.611777863863586	0.891863120296	0.75360968120072
ydhY	0.189849673960375	0.666001986596252	0.75360968120072
ydhZ	0.510368348997707	0.822909674506445	0.75360968120072
yecF	0.612623561958961	0.846129772919586	0.75360968120072
yeeZ	0.613386253974828	0.546272063190938	0.75360968120072
yfdF	0.618169710564673	0.948115922240074	0.75360968120072
ygaU	0.597313610885824	0.856659464582344	0.75360968120072
ygeH	0.354187176349062	0.826065066123862	0.75360968120072
ygfB	0.459772189499067	0.910763056739164	0.75360968120072
yiiS	0.602146991248561	0.83165885856899	0.75360968120072
yjiA	0.250718417337227	0.512165330198733	0.75360968120072
ymfI	0.308347908942811	0.780180258847196	0.75360968120072
ymgC	0.331434408258783	0.924710377555712	0.75360968120072
ymiA	0.525927739468779	0.992906232936148	0.75360968120072
yqgD	0.0366626632417211	0.711668930847362	0.75360968120072
yrhD	0.516776563553863	0.973988147372371	0.75360968120072
ybfC	0.600861853063228	0.9124187379693	0.754597564066594
gmm	0.391415379628018	0.804096689419052	0.75559861295564
nuoH	-0.0876828458000594	0.0966365360432141	0.774049085732279
aspC	0.19801205416152	0.921958020179302	0.776034033379934
folC	0.575334894932367	0.585381705373999	0.776034033379934
nanM	0.441237905669448	0.975979160370734	0.776034033379934
yceQ	0.399827878509394	0.805381408364042	0.776034033379934
ycgX	0.440760839875324	0.982353189558607	0.776034033379934
ydjM	0.0386371698099118	0.56834999910722	0.776034033379934
yfdM	0.0708056210728361	0.819705995782245	0.776034033379934
yodB	0.366323413640031	0.831656061235941	0.776034033379934
flgE	0.313201120341559	0.929552113016274	0.776947223824059
purK	0.309796827436517	0.587556876620152	0.778390180985155
yfdI	0.513889861207232	0.937768294996745	0.778390180985155
yffQ	0.5834780301746	0.854609502781368	0.778390180985155
yjiP	0.582598310303659	0.915597741636621	0.778390180985155
arfA	0.449420360266982	0.94118506162703	0.782560209985865
lysS	-0.205474522082961	0.0987292634356873	0.783058569798736
fimH	-0.00805524764830334	0.100009282409478	0.785509800672502
fre	0.504700916790483	0.798821198436718	0.786602737728206
hemL	0.471873174871861	0.725262007067212	0.786602737728206
ybcW	0.538769049391744	0.926968632251852	0.786602737728206
yoeB	-0.33141773298348	0.200993500377701	0.786602737728206
copA	-0.420734744520382	0.102551201961776	0.790132594162636
gluQ	-0.187349088406532	0.102200406065512	0.790132594162636
acrZ	0.208072815656275	0.87529565148817	0.791945553461998
yfcL	0.31552004608638	0.909941295954144	0.792684103358857
polA	0.153182694772601	0.904682682868255	0.793163151735075
crr	0.232561197194485	0.800132703342707	0.799803600603123
yfcI	0.567872334240772	0.942406443123655	0.799803600603123
cbrC	0.517324479904774	0.852264002127546	0.803793475795687
tsaD	0.503032096429864	0.579084784063105	0.803793475795687
yjcF	0.301979265926379	0.914196366394236	0.804596519041202
ycgZ	-0.347018330390852	0.106143355969129	0.810094103575711
evgS	0.559582836689024	0.941421093096327	0.821319033845863
nrdG	0.480734405908654	0.909405365608687	0.821319033845863
yddE	0.0809720329009787	0.412918113511896	0.821319033845863
cysT	-0.485196679671553	0.124244812188112	0.821393736409907
dacA	-0.38159850044596	0.143025153895348	0.821393736409907
dapD	-0.203407362076963	0.150267333731355	0.821393736409907
epmA	0.0425071672802346	0.117643807431626	0.821393736409907
garL	0.410775944061714	0.125397676530712	0.821393736409907
hns	-0.358038908543551	0.130744150468894	0.821393736409907
kdsD	-0.401417146350575	0.119943764230999	0.821393736409907
leuX	-0.507775243564584	0.115313895455778	0.821393736409907
lpoB	-0.411606159512998	0.112417391539476	0.821393736409907
mdh	-0.0357394771228652	0.115141015759734	0.821393736409907
metQ	0.0719025370438125	0.145138044406849	0.821393736409907
minC	-0.0532759967572636	0.131388704840465	0.821393736409907
nagC	-0.179474020192433	0.149195783862491	0.821393736409907
nikR	-0.208156125880065	0.130531493804006	0.821393736409907
nuoA	-0.148830124239299	0.115631338033093	0.821393736409907
pdhR	0.03874288683459	0.122795793725354	0.821393736409907
pdxH	-0.17351419096666	0.145580034926901	0.821393736409907
ratA	0.245317908508205	0.140296592367594	0.821393736409907
recA	-0.001587757506464	0.142880399130907	0.821393736409907
rfaH	-0.196171025863915	0.135243078016597	0.821393736409907
rluB	-0.393091268206396	0.13011939925033	0.821393736409907
rnhA	-0.152458301946197	0.124105778139765	0.821393736409907
rpe	-0.0375717707844687	0.119868257986846	0.821393736409907
rpmF	-0.103155888441462	0.123901659172699	0.821393736409907
sgrT	-0.28366330296572	0.146635114407184	0.821393736409907
sroG	-0.270997071864438	0.119452236849863	0.821393736409907
ssrA	-0.266954612238703	0.109085608519431	0.821393736409907
ssuB	-0.375013761921131	0.119801511276277	0.821393736409907
tas	-0.200555817648385	0.140593242097561	0.821393736409907
tusA	-0.167225321166863	0.13516978300847	0.821393736409907
ubiH	-0.239625382326976	0.125950115734605	0.821393736409907
upp	-0.296395014795439	0.145721916318792	0.821393736409907
xerC	-0.376654586710898	0.146484058614467	0.821393736409907
ybjP	-0.253805333380669	0.122727896980434	0.821393736409907
yciB	0.0171977088845428	0.142443218295246	0.821393736409907
yfeO	-0.0410265558288465	0.144838515430845	0.821393736409907
ygeL	-0.143861085783404	0.139018327965981	0.821393736409907
yigA	-0.371818777590537	0.14485331995881	0.821393736409907
ymfN	-0.329743681394969	0.138352403033935	0.821393736409907
yqgF	-0.155292726827399	0.149804668290802	0.821393736409907
zapD	-0.400436214136897	0.12198072702591	0.821393736409907
erpA	0.480926618591875	0.79605304946837	0.824189761338061
opgB	0.280740271034608	0.674557943778022	0.824189761338061
yiaU	0.555373847597001	0.753489584290314	0.824189761338061
yidX	0.553779033659489	0.789103258372314	0.824189761338061
ykgL	0.390835874468767	0.935896119311875	0.824189761338061
yahL	0.552789386033507	0.942974964340849	0.824602388428013
intF	0.428561525576266	0.475692893594514	0.825705141460412
nrfD	0.448636241395138	0.69616668809899	0.825705141460412
ubiF	0.161346722623629	0.731415816479081	0.825705141460412
sufE	-0.281119254113231	0.153225359136121	0.831941715041087
dsdX	0.0944659033883828	0.724957713638148	0.833417407991337
yjiT	0.467816182901873	0.883449442850915	0.833417407991337
agrA	0.572686568453765	0.857140594679719	0.834187276690065
artJ	0.480624428033991	0.636323658703209	0.834187276690065
hpt	0.538968766952333	0.279359604142932	0.834187276690065
yaaW	0.301633630725541	0.641355937162324	0.834187276690065
yciK	0.229552320845964	0.791130152157639	0.834187276690065
ydcM	0.317944585017013	0.888099625064653	0.834187276690065
yfeA	0.260048535379759	0.955848331636799	0.834187276690065
yhfU	0.538740166463582	0.625997595630304	0.834187276690065
yneF	0.285619267626744	0.844524199070117	0.834187276690065
nuoM	-0.167563992037572	0.156751627903457	0.845413779825978
exoX	0.261188339455757	0.883910907465915	0.850597717939192
ubiA	0.274488990994735	0.811365649277732	0.850597717939192
iscX	-0.365345644309519	0.158899231691171	0.85064958785088
puuB	-0.220855420517326	0.159825386098064	0.85064958785088
ais	-0.190447921285141	0.423180078012379	0.852110050020393
lgoR	0.527139591092677	0.852782528813755	0.852110050020393
ahpC	0.152862563366793	0.867168466903125	0.853991621242032
aroD	-0.0607244080009366	0.162440413738804	0.858916958919558
yjgN	0.480404892552482	0.797653648369067	0.86338729736103
fkpA	0.143640445193693	0.518087986034558	0.866441046459402
glnB	-0.0877883634136425	0.165867397569505	0.87134236775149
galU	-0.133848931308289	0.173640489505238	0.872516496954892
lpxM	-0.07350875242648	0.173319332340002	0.872516496954892
manA	0.0497096629187158	0.173007258735992	0.872516496954892
rrfC	-0.389439868351178	0.173364854215949	0.872516496954892
yhdE	-0.332543577186046	0.167384644329066	0.872516496954892
yjfP	-0.27014568172128	0.168583745437755	0.872516496954892
yrbN	-0.209564417864695	0.171082364662493	0.872516496954892
dcd	0.104121832086099	0.666405953645935	0.886514867532249
rem	0.359029616520047	0.74581201953809	0.886514867532249
ydcJ	0.427471329836973	0.906631759484365	0.886514867532249
yqiC	0.186289955862567	0.576818592749542	0.886514867532249
pspF	0.424272972926313	0.897334504836299	0.888175269980118
yhaO	0.456597283387119	0.796178216698395	0.888175269980118
apaG	0.0960614459939446	0.683603601390468	0.891231140698484
araB	0.0956593136528179	0.789252685710282	0.891231140698484
aroE	0.509632587871722	0.827271257931185	0.891231140698484
deoB	0.0929079968354373	0.615838767710722	0.891231140698484
diaA	0.173419025008573	0.918737067861639	0.891231140698484
efp	0.49164736810536	0.86214707999617	0.891231140698484
glnA	0.471358895020161	0.363310084140217	0.891231140698484
gltA	-0.0371195900725051	0.390051141964433	0.891231140698484
hofP	0.488733397873249	0.682513031931627	0.891231140698484
ilvI	0.201542625922961	0.719211582356779	0.891231140698484
metH	-0.00461701560154926	0.733692949238667	0.891231140698484
pykA	0.44191914172798	0.828410554565396	0.891231140698484
sthA	0.279539325086977	0.439867153692883	0.891231140698484
thiL	0.150233237098859	0.379069203710479	0.891231140698484
trkA	0.174589891355671	0.776897041992554	0.891231140698484
yagM	0.240640487750722	0.949001871100641	0.891231140698484
yahA	-0.0869596841427376	0.60984925962294	0.891231140698484
ybgC	0.467756526246712	0.894917317666148	0.891231140698484
ybgO	0.498689855590877	0.889426988652441	0.891231140698484
ybiV	0.204700660837874	0.866288857486879	0.891231140698484
yeiB	0.22568151039165	0.714351906705973	0.891231140698484
yfgI	0.21694313883827	0.687167391440171	0.891231140698484
yhhH	0.37109958554474	0.817536350936565	0.891231140698484
ypaB	0.141550159176608	0.618298362691578	0.891231140698484
yqeG	0.399747229207257	0.448870207034565	0.891231140698484
apaH	-0.027345950047412	0.508014279682444	0.892497066757033
gudX	0.485143768246944	0.937853412446708	0.892497066757033
hemB	0.0427857963809601	0.33868522859771	0.892497066757033
sseB	0.207878002340774	0.358668949714458	0.892497066757033
cyoE	0.0169236856211433	0.629787783562424	0.897120500667214
ydiK	0.284716581208411	0.850921720673633	0.89835914308494
dapB	-0.279018446075465	0.181043676486304	0.898554198020981
yfcS	0.0778494607777194	0.180395285095198	0.898554198020981
ghoS	0.403125977072453	0.895681679138418	0.89944051736736
ldtB	0.174266962056132	0.574679081062844	0.89944051736736
rsxG	0.181512670413219	0.58359792505109	0.89944051736736
tdh	0.480508610920302	0.734426949992712	0.89944051736736
trpE	0.0505640503073388	0.516100524922035	0.89944051736736
ackA	0.36511857653581	0.881761700604211	0.904964591554351
dtpD	-0.0467743956095992	0.294910805369395	0.904964591554351
ispF	0.107226463310801	0.335906184264215	0.904964591554351
mcrA	0.468843240077135	0.809695411308278	0.904964591554351
opgG	0.245590139231441	0.50867158517061	0.904964591554351
tbpA	0.473780277067419	0.744872757769918	0.904964591554351
treR	0.161914071101824	0.709903426266748	0.904964591554351
ycfZ	0.442124495029139	0.850601015988183	0.904964591554351
ydeN	0.218597790102691	0.631376820511979	0.904964591554351
yqgE	-0.342412116255882	0.184414092910969	0.909701226615695
argR	-0.0543874327713226	0.660200470875779	0.912476634403995
atpB	0.29505515668956	0.527546771355759	0.912476634403995
betT	0.446862135215385	0.869687339960557	0.912476634403995
caiE	0.112347108635782	0.546788810484085	0.912476634403995
gspE	0.279071752264782	0.584008743600533	0.912476634403995
lpp	0.215219474979175	0.447830987708842	0.912476634403995
pgk	0.023105444772497	0.470027077967129	0.912476634403995
pstA	0.0644661370677995	0.580403372545579	0.912476634403995
sapC	0.21092386221727	0.775072103287053	0.912476634403995
sapD	0.125894835929671	0.638383357759115	0.912476634403995
sapF	0.262721239273709	0.897994370707017	0.912476634403995
serB	0.30767359752844	0.92615658945197	0.912476634403995
ybgE	0.0703107645935608	0.63040050043238	0.912476634403995
yejK	0.444434132948428	0.879777742327136	0.912476634403995
ygiF	0.145697452425967	0.833903973017976	0.912476634403995
yihA	0.0897829458459014	0.854874943518111	0.912476634403995
ykfM	0.454185225112593	0.684894062820767	0.912476634403995
purM	0.295949062420058	0.85057805322588	0.919685754970527
focA	0.162424585246075	0.742743426069067	0.923093661959194
ihfB	0.437511152944282	0.882725547620039	0.923093661959194
aldA	0.117974802513802	0.8572295915333	0.925245864700298
mlc	0.270605093571019	0.450036725424755	0.925245864700298
rdgB	0.31325179663813	0.549526235665221	0.925245864700298
yghJ	0.170226700476494	0.502852162534924	0.925245864700298
nadR	0.0470541242333884	0.602847945733478	0.925826671991242
rppH	0.163595399482512	0.617808206421777	0.925826671991242
sibC	0.169708653526324	0.883810154331517	0.925826671991242
yfdH	0.24407220602654	0.737562066772301	0.925826671991242
aphA	0.0491139554127938	0.64088034615278	0.927859131854943
glnD	0.353526516207526	0.732885445976571	0.927859131854943
waaC	0.271178636485015	0.919927529096459	0.927859131854943
yaaY	-0.268245995938827	0.293727692674812	0.927859131854943
yehK	0.431371890763942	0.513295211673655	0.927859131854943
aroK	0.0836872204251922	0.849691232968518	0.928280978435178
caiF	0.198445531706064	0.928758083465126	0.928280978435178
maeB	0.405373072886141	0.820298738811303	0.928280978435178
malS	-0.0066454515412495	0.226450171965554	0.928280978435178
pal	0.102071721280041	0.234010083074464	0.928280978435178
purE	-0.130997490687049	0.323728469205967	0.928280978435178
sanA	0.0327766268915272	0.62755928781888	0.928280978435178
sbcB	0.122302028538083	0.716787250096347	0.928280978435178
trkH	0.0209219425017237	0.28342922109721	0.928280978435178
yceD	-0.112689005892666	0.560036968788436	0.928280978435178
ydeK	0.418496952122106	0.89621361997233	0.928280978435178
yeaD	0.418270759374371	0.705704737251794	0.928280978435178
yeiS	0.418401070396263	0.55203342042848	0.928280978435178
chiP	0.209569074043591	0.794033531644391	0.929375622663353
dinG	0.158923224192415	0.260751834423881	0.929375622663353
glpA	0.162959052235635	0.545301693053841	0.929375622663353
hpf	0.321743369879433	0.734792557793675	0.929375622663353
ligA	0.402873431731579	0.829171092044464	0.929375622663353
malI	0.236457401250042	0.452337478043277	0.929375622663353
mtn	-0.000138044839039786	0.467233494968302	0.929375622663353
mutH	0.114710613043784	0.750946111194941	0.929375622663353
pepA	0.260360880459382	0.608717698008131	0.929375622663353
pgpB	0.221810211391689	0.294020249204039	0.929375622663353
treB	0.0640391021730259	0.825806094500649	0.929375622663353
yaaJ	0.229128457594861	0.92091502647983	0.929375622663353
yadS	-0.139378777124295	0.515964362017528	0.929375622663353
ydhF	0.377326249845363	0.901559579642638	0.929375622663353
yjgW	0.41523084733338	0.935077993817517	0.929375622663353
yraN	0.15931330577305	0.59022254427824	0.929375622663353
yrdD	0.0474660173303847	0.492601555910943	0.929375622663353
fur	-0.332216011437075	0.192026113461736	0.929700398510512
glpD	-0.301359613829867	0.190749962112435	0.929700398510512
nagA	-0.165140190115206	0.197474234993852	0.929700398510512
nfsB	-0.192115895715371	0.197136632120105	0.929700398510512
phnM	-0.332878973268343	0.197661889423743	0.929700398510512
rsmB	-0.313588185855915	0.194840310106358	0.929700398510512
ydiM	-0.0614270110028381	0.194157062558695	0.929700398510512
yhbX	-0.244454733586078	0.197073931841761	0.929700398510512
cheA	-0.0576988716507358	0.201092148116066	0.931137678632074
dppC	-0.227604387309372	0.213368373772222	0.931137678632074
gmhB	-0.256807304297589	0.203236096366378	0.931137678632074
gutQ	-0.227948577776951	0.214081097930242	0.931137678632074
hemN	-0.00629100940642902	0.21042441895971	0.931137678632074
lrhA	-0.32093564185846	0.210593924058254	0.931137678632074
metL	-0.175277874566486	0.204107809648281	0.931137678632074
nanR	-0.298522001649652	0.213095288214776	0.931137678632074
ndh	-0.117146198933564	0.211643716100758	0.931137678632074
phoP	-0.0426069168466821	0.204270144860183	0.931137678632074
tilS	-0.132458894088261	0.211038681334192	0.931137678632074
yejF	0.0818476243193234	0.209618059589567	0.931137678632074
yheS	0.0509829493475795	0.210051327170952	0.931137678632074
rcsD	0.0299107257289785	0.215239304437925	0.931168969466745
purF	0.112359039688242	0.621375716179748	0.931855945794719
gcvB	0.118061027256087	0.829729866688309	0.932727794118417
truB	0.399693186425454	0.628642200184692	0.932727794118417
ydfB	0.174380721509986	0.506357801770422	0.932727794118417
tolA	0.25868032709919	0.515765839227222	0.933850347521671
ycgR	0.216624909716524	0.756399868974281	0.933850347521671
nuoN	0.181744895218459	0.217406368348082	0.935541234008502
yedY	0.109041814694952	0.696335508555195	0.941066159387271
ykgH	0.22974843828377	0.944068768862385	0.94263131148799
yqfA	0.23222040764553	0.329626089722236	0.94263131148799
holC	0.292017410993435	0.475549835516877	0.946005406113077
sokB	0.152034855345874	0.553716837404768	0.946005406113077
pta	-0.0486031419095136	0.22354678250115	0.946855220122672
tpiA	-0.144403583431291	0.223080696083503	0.946855220122672
yegL	-0.186674027924101	0.223266897547786	0.946855220122672
agrB	-0.200412566641348	0.225800137783088	0.949213415130224
ygeF	0.296355127919417	0.543527543115863	0.952847779641625
cra	0.0393415429121833	0.244348600723257	0.953798962847869
damX	-0.198994253604385	0.237231572808502	0.953798962847869
dsbA	-0.176742780315863	0.246407890278374	0.953798962847869
fliR	0.135102170162625	0.241401888025196	0.953798962847869
glpF	-0.300551607625107	0.240060406345817	0.953798962847869
glpR	0.158902242296525	0.243368522472011	0.953798962847869
lysC	-0.224999135773066	0.232918388556166	0.953798962847869
rng	-0.197541521007671	0.230445381618571	0.953798962847869
sdhD	-0.124866886051839	0.238462210686403	0.953798962847869
tolR	0.0426846924221507	0.238010146102459	0.953798962847869
trpA	-0.133736949286636	0.24488770970537	0.953798962847869
tusC	-0.208907601703813	0.246151468610386	0.953798962847869
ybeY	0.0539264099827789	0.242642529160096	0.953798962847869
yifL	-0.097382877526079	0.230730037949931	0.953798962847869
ytfF	-0.266294791430257	0.233336133415369	0.953798962847869
fetA	0.379355337582137	0.893940306740683	0.954278233176902
fdnH	0.109022918293198	0.652839483785752	0.954394794529198
ydhW	0.095347522538509	0.24776005964686	0.954466134544332
tadA	-0.296648022166154	0.249056047813211	0.954911576686672
gntX	-0.242844299630758	0.254322080525837	0.956960758815824
typA	-0.294157393982142	0.25365892467955	0.956960758815824
ybeZ	-0.0597324264420629	0.251927448580001	0.956960758815824
ytfA	0.0546552447575188	0.252686324849387	0.956960758815824
hscC	0.371915738889574	0.883585952378789	0.959387466083402
ybjM	0.202205124412613	0.326852875235348	0.959387466083402
yffB	0.374178790398143	0.647430883355752	0.959387466083402
yjeF	0.214215464894752	0.936858914601611	0.960101147788782
rcsC	0.139258347668618	0.567642450621801	0.963798229677158
hemG	0.316536369376104	0.649420746616521	0.965830706982258
purH	0.226292879647551	0.767689173043682	0.965830706982258
relB	-0.0658403215626806	0.364567965464671	0.965830706982258
sodA	-0.117614706637963	0.551387642691499	0.965830706982258
yfdN	0.124939139491767	0.627364069554186	0.965830706982258
sfmD	0.123974807549801	0.72212560262167	0.970128640645063
leuE	0.0235042496393045	0.416674469822379	0.971047190697935
tgt	0.242465599415469	0.696619859064567	0.971047190697935
yhjV	-0.0983463910288594	0.269411409918779	0.971047190697935
yeaN	0.156429102467852	0.581235316089305	0.978064896750197
mtlR	0.111404372265538	0.524054721511547	0.978465997157536
mocA	-0.117429303801217	0.387297902778128	0.978490404212806
aroB	-0.0925342069880635	0.297671619670025	0.981742300083539
asd	-0.188482985347809	0.26344232916944	0.981742300083539
cyaR	0.0174469318707783	0.292215617283213	0.981742300083539
cyoB	0.0167333873946693	0.275008082554125	0.981742300083539
cysE	0.0776707883208541	0.280621474599777	0.981742300083539
dgkA	-0.179398504750313	0.29189755160655	0.981742300083539
entB	-0.0298212723874134	0.301679456037749	0.981742300083539
fimG	-0.27039273652468	0.288558731726034	0.981742300083539
fimI	-0.159831036224797	0.31243490808317	0.981742300083539
lon	-0.259992211897471	0.299875331816847	0.981742300083539
melR	-0.107722201468117	0.301811750536922	0.981742300083539
mnmE	0.0778990278509817	0.31673021053375	0.981742300083539
narW	-0.0921817841925524	0.31364088661153	0.981742300083539
nhaB	-0.265103290520926	0.288686989563722	0.981742300083539
nuoB	-0.201853364479629	0.271520955686859	0.981742300083539
nuoE	-0.118193848090911	0.309079356275848	0.981742300083539
pflD	-0.0336132232626044	0.314459286543323	0.981742300083539
ppdD	-0.22828792067214	0.294339129906448	0.981742300083539
pstS	0.0339484546377332	0.275693070834473	0.981742300083539
purD	-0.0623092829490678	0.305457540703215	0.981742300083539
rhsD	-0.123444802647111	0.292304998114523	0.981742300083539
rsxE	0.09024341526916	0.31092803080027	0.981742300083539
sroD	-0.207426193427226	0.287890727607045	0.981742300083539
trmH	0.0165526157953416	0.316501127852796	0.981742300083539
trpB	0.1867413476387	0.31125495236373	0.981742300083539
truA	-0.0522619758661532	0.296462961975688	0.981742300083539
tsaC	-0.127531799759928	0.284981417637791	0.981742300083539
ubiI	0.235562941832352	0.308074291856467	0.981742300083539
valW	-0.172434477389634	0.314946151825583	0.981742300083539
waaB	-0.167605611479063	0.310213209219716	0.981742300083539
xylF	0.344347464968174	0.286123832309726	0.981742300083539
yfjU	-0.0466881017581084	0.288619971461896	0.981742300083539
yggT	-0.058580387100261	0.305233181741998	0.981742300083539
yheO	-0.0925635252714421	0.308399814788748	0.981742300083539
yhgF	-0.0523607288231154	0.316010309080526	0.981742300083539
yiaV	-0.0312066401128244	0.290807654017414	0.981742300083539
yjbE	0.034269704448717	0.312923864076381	0.981742300083539
yrfG	-0.0651623371006815	0.267957954051784	0.981742300083539
nudB	-0.232056132146187	0.318727348888532	0.984161928438253
aroC	-0.0761883750896685	0.337618996969758	0.985131518348867
cdh	0.0601480257309024	0.785208256210706	0.985131518348867
dapE	0.214650605586028	0.622662940499182	0.985131518348867
gltI	0.205276430568972	0.842249492100572	0.985131518348867
hyfB	0.326057093718464	0.457899258650906	0.985131518348867
lpcA	0.322570373233101	0.361167137991227	0.985131518348867
malK	0.154836633824102	0.773465275504365	0.985131518348867
mglA	0.29160257865934	0.885576665882515	0.985131518348867
potA	-0.164553726490178	0.47239019771338	0.985131518348867
priC	0.0655005222217633	0.768891623128614	0.985131518348867
rzpD	0.303541716110599	0.962291818943335	0.985131518348867
sapA	0.321562387296762	0.541234393603052	0.985131518348867
srlR	-0.108633328207345	0.385918694783598	0.985131518348867
trxB	0.0679330182775166	0.807623920571425	0.985131518348867
yagP	0.327019964010471	0.899773002059521	0.985131518348867
ybeD	0.326815111794127	0.458939727240558	0.985131518348867
ybeT	-0.156171291921027	0.487419157334963	0.985131518348867
yciO	0.167468691828431	0.53656558195148	0.985131518348867
yciT	0.278618286881932	0.374167430760811	0.985131518348867
ydcS	0.172100405724429	0.393826675429478	0.985131518348867
yhjG	0.320597756526466	0.603563214498895	0.985131518348867
ynfC	0.110772444105738	0.832290105853118	0.985131518348867
hdeD	0.115514253561853	0.874734003790033	0.987502160739504
nuoJ	-0.10797354917223	0.364313909656972	0.987502160739504
ptsN	0.225812678059237	0.700615964721332	0.987502160739504
xdhD	0.158015967566627	0.682033502996414	0.987502160739504
yeeT	0.269490629081626	0.678145192041436	0.987502160739504
yjgR	-0.0233389098196298	0.711774077257508	0.987502160739504
arnC	0.270420966028973	0.5323984611429	0.988097710581195
aroA	0.256966309379526	0.717623510373635	0.988097710581195
aroM	0.0782163289267429	0.811032683362847	0.988097710581195
bcsZ	0.26100335636769	0.646937404707768	0.988097710581195
C0343	0.068347420326325	0.562358424935432	0.988097710581195
deaD	0.221899153192942	0.654270783896197	0.988097710581195
degQ	-0.106583365695681	0.32718664448552	0.988097710581195
ebgA	-0.216572597888881	0.378914761032478	0.988097710581195
fhuF	-0.0843178548589825	0.470446685415044	0.988097710581195
fmt	0.250426556815527	0.671768390103719	0.988097710581195
gltB	0.0795107065599088	0.845337399036925	0.988097710581195
glyA	0.0961929079074988	0.649997828240382	0.988097710581195
hipB	0.153732469272974	0.555337646927073	0.988097710581195
hisP	0.182495989446565	0.67614251746062	0.988097710581195
holD	0.0585003050711532	0.817947933993052	0.988097710581195
idi	0.287661710213184	0.847379468384873	0.988097710581195
mcbR	0.279334024008736	0.727571812845249	0.988097710581195
menD	0.0897207723896001	0.685676155209798	0.988097710581195
nfrB	-0.193477125962347	0.414481546875824	0.988097710581195
nuoF	0.0295540852887402	0.339522249279841	0.988097710581195
pabB	0.0914159148563375	0.856708048350153	0.988097710581195
pgsA	0.270199828770165	0.804069001474892	0.988097710581195
prmB	0.0360422934185021	0.728934064616408	0.988097710581195
queA	0.20299609988578	0.660117309507851	0.988097710581195
rnlB	0.0615328686884897	0.773239629236961	0.988097710581195
rsgA	0.245645520681825	0.712904167652644	0.988097710581195
scpC	0.252799374346809	0.380452731776126	0.988097710581195
sucC	0.260348095632576	0.633034404685447	0.988097710581195
tolQ	-0.0994162583948803	0.469925969300644	0.988097710581195
torT	0.23752095256216	0.403426773639578	0.988097710581195
tusE	0.134222109715	0.724803046305994	0.988097710581195
ubiD	-0.0489807347208742	0.362771078898943	0.988097710581195
uxuR	0.0274024908905991	0.501030972037884	0.988097710581195
waaQ	0.169702474841762	0.77851118969048	0.988097710581195
ydjE	0.0885570842901664	0.789822821297085	0.988097710581195
yeiP	0.240369197018867	0.565045753862551	0.988097710581195
ygdR	-0.101735944182057	0.579983706255113	0.988097710581195
yggN	0.0151097288598971	0.698403105366052	0.988097710581195
yhfT	0.27230927008465	0.871767640794943	0.988097710581195
yieF	0.00916277365295248	0.37881318608065	0.988097710581195
yjhI	0.0719943285013367	0.834947311797941	0.988097710581195
yqhG	0.295342199706473	0.409583463874613	0.988097710581195
uspG	0.259753282514015	0.495568655728843	0.988981623441623
proK	-0.158072401416157	0.324665090622534	0.991363278609684
uof	-0.15629542906602	0.32597846073023	0.991363278609684
gcvP	0.255320568959714	0.698875455132862	0.996596102254943
dtpA	-0.151549158911452	0.341019755966632	0.997396859115635
fimB	-0.0579514222055844	0.336546100817673	0.997396859115635
tatA	-0.0157380571483959	0.341506711959247	0.997396859115635
ulaR	-0.10425694723267	0.343564348569844	0.999796971197855
aceF	0.0921333129096404	0.381370947426258	0.999928147528457
arnE	-0.189642774705272	0.425052860562686	0.999928147528457
aroH	-0.0236358490406614	0.709410170803394	0.999928147528457
atoD	-0.108421016263538	0.566374707852106	0.999928147528457
blc	0.102214612774399	0.345544775339361	0.999928147528457
clpX	0.0745514204859843	0.600534614323954	0.999928147528457
cmk	-0.226053688041078	0.361009295947144	0.999928147528457
cmoA	0.182714291950746	0.783994926441788	0.999928147528457
cvpA	0.015977233484648	0.75564738109615	0.999928147528457
cycA	0.155701967715227	0.568968282943811	0.999928147528457
cysJ	-0.212039746346719	0.386118010799561	0.999928147528457
dapF	-0.0916833960529724	0.480166705503834	0.999928147528457
ddpA	-0.0910609244626076	0.542137650591829	0.999928147528457
emrD	-0.190351035642328	0.42354643145759	0.999928147528457
fau	-0.0679443176421226	0.635057377665622	0.999928147528457
fdx	0.0502002584069734	0.373659074624419	0.999928147528457
fecA	0.0417804563015538	0.435967908131611	0.999928147528457
fimA	-0.127492355458661	0.478708682460029	0.999928147528457
fimF	0.0353641513394671	0.353472744473529	0.999928147528457
folE	0.0985530634744063	0.633702835708136	0.999928147528457
folP	0.0841565774463433	0.485055172219125	0.999928147528457
frdA	0.0298116599429826	0.384897083650442	0.999928147528457
glpK	0.180282370857416	0.717918120421314	0.999928147528457
glpT	0.0115780661685699	0.652089604348612	0.999928147528457
gltJ	0.0170137317145366	0.479988584248744	0.999928147528457
gntR	-0.151971331544225	0.379322923231384	0.999928147528457
gspD	-0.000470051570135743	0.549076037731935	0.999928147528457
gstA	-0.190589190783703	0.356967016991588	0.999928147528457
guaB	-0.0102296241463511	0.424535905296134	0.999928147528457
hflX	-0.0644443227696601	0.595578880707914	0.999928147528457
hyfJ	-0.211633619818431	0.386986387428301	0.999928147528457
iraP	0.0730513485553573	0.545919999272615	0.999928147528457
kch	0.0350220883783068	0.720912765994755	0.999928147528457
lit	-0.046724599302892	0.448551483304163	0.999928147528457
lrp	-0.0950306273675736	0.591233994715612	0.999928147528457
map	-0.127217661047914	0.538158255121756	0.999928147528457
mhpD	0.241261659927929	0.771907966896834	0.999928147528457
motA	0.0191719215122099	0.536666875062349	0.999928147528457
mtlD	-0.132840018794729	0.526604988321814	0.999928147528457
nadD	-0.0201042945739642	0.465960582425621	0.999928147528457
narH	-0.0726217062820105	0.46668184575724	0.999928147528457
nrfA	0.128741363506297	0.556196561950748	0.999928147528457
nuoC	-0.0392453808286879	0.427024079838197	0.999928147528457
nuoG	0.123388406084324	0.458145811193339	0.999928147528457
nuoI	-0.195256213943236	0.412340784656759	0.999928147528457
nuoL	-0.0512671089003702	0.381725203936409	0.999928147528457
opgH	-0.104540699970184	0.533382661998206	0.999928147528457
paaC	-0.116686757012929	0.553281966147203	0.999928147528457
pgm	0.0382310419387313	0.639332226297706	0.999928147528457
potC	0.194718426809029	0.767918232782382	0.999928147528457
pstC	-0.15569305023014	0.39862470550802	0.999928147528457
purC	-0.0261587067985518	0.479267556706075	0.999928147528457
pyrG	-0.0444366157311027	0.453819447640628	0.999928147528457
rcdA	-0.0881198085832378	0.456046754257554	0.999928147528457
rep	0.222039894411444	0.538347140921787	0.999928147528457
rlmL	-0.0778871785499458	0.446491252420735	0.999928147528457
rpiA	0.00949137183784343	0.366717622777248	0.999928147528457
rpoN	-0.0372498279013811	0.35098757066154	0.999928147528457
rssA	0.053411818342785	0.568249427346592	0.999928147528457
sdhB	0.0253106798094276	0.363561689457049	0.999928147528457
sdhC	-0.119817986767274	0.456827460540759	0.999928147528457
sdhE	0.0279662919429725	0.58622398948367	0.999928147528457
srmB	0.0223926314713845	0.371163622795289	0.999928147528457
sucD	0.242226672113363	0.745902321912997	0.999928147528457
tolC	-0.225845221761785	0.350287794903808	0.999928147528457
treC	0.203776152609575	0.538580445959387	0.999928147528457
tsaB	-0.00805372737802879	0.640097085301944	0.999928147528457
tusB	0.0764073680824218	0.780744405913553	0.999928147528457
uhpT	-0.099462096383806	0.449789400433737	0.999928147528457
wzxE	-0.133675041427948	0.524811365184412	0.999928147528457
yaiL	0.0823528831555509	0.639850098658933	0.999928147528457
ycaD	0.15225969421059	0.471768381983542	0.999928147528457
yciZ	0.010967919922544	0.483257430114193	0.999928147528457
ydcO	0.0541830523848759	0.357778531590455	0.999928147528457
yebF	0.0799276463882915	0.740037839423605	0.999928147528457
yebQ	-0.120480068816302	0.548755141782877	0.999928147528457
yegV	0.0297755371046063	0.660025252324601	0.999928147528457
ygiM	0.0795521015443504	0.538865009005534	0.999928147528457
yhaM	-0.161991005760299	0.428492474456904	0.999928147528457
yhdH	-0.160691356770446	0.478429440533395	0.999928147528457
ylaB	-0.154885369383054	0.49201783037303	0.999928147528457
ymfK	-0.0247119351276908	0.600027511371868	0.999928147528457
ypdA	0.0875653330976693	0.570425980655437	0.999928147528457
yphB	-0.086086120225036	0.528536074170251	0.999928147528457
zitB	-0.187740468408029	0.43154762671168	0.999928147528457
